# Elucidating Interactome Dynamics of the A2A Adenosine Receptor

**DOI:** 10.1101/2024.07.08.601789

**Authors:** Wonseok Lee, Ahrum Son, Woojin Kim, Jongham Park, Ja-Young Cho, Ju-Won Kim, Young-Ok Kim, Hee Jeong Kong, Hyunsoo Kim

**Affiliations:** Department of Bio-AI convergence, Chungnam National University, 99 Daehak-ro, Yuseong-gu, Daejeon 34134, Republic of Korea; Department of Molecular Medicine, Scripps Research, La Jolla, CA 92037, United States; Biotechnology Research Division, National Institute of Fisheries Science, Busan 46083, Republic of Korea; Department of Convergent Bioscience and Informatics, Chungnam National University, 99 Daehak-ro, Yuseong-gu, Daejeon 34134, Republic of Korea; Protein AI Design Institute, Chungnam National University, 99 Daehak-ro, Yuseong-gu, Daejeon 34134, Republic of Korea; SCICS, Sciences for Panomics, 99 Daehak-ro, Yuseong-gu, Daejeon 34134, Republic of Korea

## Abstract

Polydeoxyribonucleotide (PDRN) is a tissue regeneration substance that resembles human DNA and is present in human cells, mullets, salmons, and flatfish. It stimulates physiological regeneration and metabolic activity. The regenerative and metabolic effects of PDRN are attributed to the activation of Adenosine A2A receptors (ADORA2A), which increases the production of angiogenesis factors and growth factors. Activation of ADORA2A leads to the activation of ADORA2A-interacting proteins with similar functions. To investigate the changes and dynamics of proteins in the presence of PDRN, we conducted selected reaction monitoring-mass spectrometry (SRM-MS) to quantify 491 proteins, 3,852 peptides. Through peptide-level analysis, we founded 374 proteins and 1,193 peptides demonstrating both up-regulation and down-regulation in expression. We conducted gene ontology (GO) analysis and physical network analysis and discovered a novel network of proteins related to neuronal differentiation among the ADORA2A-interacting protein. Based on network analysis, we found indirect interactions with MAPK1 and MP2K1, which are known to influence neuronal cell differentiation and suggest the formation of a network involving MAPK signaling transduction. Finally, using AlphaFold multimer, we were able to predict interaction sites among ADORA2A-interacting proteins in the network associated with neuronal cell differentiation. Specifically, we predicted five interaction sites between ADORA2A and NTRK1 (which interacts with ADORA2A), forming the edge. Thus, we provided indicators for further research using ADORA2A present in robust network and highlighted the potential of PDRN to impact neuronal differentiation.
