## Supplementary material for "Elucidating Interactome Dynamics of the A2A Adenosine Receptor": ADORA2A_supplementary_data: Supplementary_table.xlsx

### Sheet: Table S1
GO Category	Description	Canonical Name	Protein Count	P-value	FDR
Biological processes	Signal transduction	GO:0007165	54	1.70146e-14	6.79128e-12
	Chemical synaptic transmission	GO:0060079	24	2.27837e-13	7.9572e-11
	Positive regulation of cell proliferation	GO:0008284	24	5.07498e-07	3.37607e-05
	Protein phosphorylation	GO:0006468	20	6.36343e-05	0.00177794
	Intracellular signal transduction	GO:0035556	20	7.57761e-06	0.000298195
	Adenylate cyclase-activating G-protein coupled receptor signaling pathway	GO:0007189	13	1.41738e-07	1.13148e-05
	Microglial cell activation	GO:0001774	10	6.28e-11	1.35e-08
	Adenylate cyclase-inhibiting G-protein coupled receptor signaling pathway	GO:0007193	10	4.1319e-08	4.27575e-06
	Adenylate cyclase-modulating G-protein coupled receptor signaling pathway	GO:0007188	8	9.88081e-06	0.00036325
	Regulation of G-protein coupled receptor protein signaling pathway	GO:0008277	5	0.0032548	0.0387337
	Glial cell proliferation	GO:0014009	3	0.021734	0.16094
	Positive regulation of glial cell proliferation	GO:0060252	3	0.024089	0.174272
	Regulation of long-term neuronal synaptic plasticity	GO:0048169	3	0.019481	0.148716
	Regulation of neuronal synaptic plasticity	GO:0048168	3	0.037297	0.223053
Cellular Components	Plasma membrane	GO:0005886	152	4.27859e-31	1.39482e-28
	Cytoplasm	GO:0005737	104	2.07571e-06	4.83345e-05
	Cytosol	GO:0005829	101	6.09629e-06	0.0001046
	Extracellular region	GO:0005576	49	3.27275e-05	0.000484962
	Synapse	GO:0045202	28	4.70741e-10	2.55769e-08
	Golgi apparatus	GO:0005794	26	0.00329989	0.0202974
	Neuronal cell body	GO:0043025	25	2.27726e-11	1.85596e-09
	Neuron projection	GO:0043005	21	2.62179e-08	8.54704e-07
Molecular Function	Protein binding	GO:0005515	190	0.000710085	0.0138467
	Identical protein binding	GO:0042802	65	4.84942e-15	3.21517e-12
	ATP binding	GO:0005524	43	4.3328e-06	0.000319183
	Protein serine/threonine/tyrosine kinase activity	GO:0004712	17	0.000239598	0.00586808
	Transmembrane signaling receptor activity	GO:0004888	16	2.77814e-08	4.60476e-06
	Protein serine/threonine kinase activity	GO:0004674	13	0.00641501	0.0708858

### Sheet: Table S2
GO Category	Description	Canonical Name	Protein Count	P-value	FDR
Biological processes	Signal transduction	GO:0007165	45	1.03052e-15	0.0428112
	G-protein coupled receptor signaling pathway	GO:0007186	18	5.43775e-09	3.97112e-05
	Adenylate cyclase-activating G-protein coupled receptor signaling pathway	GO:0007189	11	2.90694e-07	1.45392e-06
	Adenylate cyclase-inhibiting G-protein coupled receptor signaling pathway	GO:0007193	8	4.9066e-05	0.00263748
	Adenylate cyclase-modulating G-protein coupled receptor signaling pathway	GO:0007188	6	0.000379129	0.0114219
	Microglial cell activation	GO:0001774	5	0.000106056	0.00436256
	Neuron projection development	GO:0031175	5	0.00409624	0.0658787
	Neuron cellular homeostasis	GO:0070050	4	0.0235322	0.222723
Cellular Components	Plasma membrane	GO:0005886	104	2.23155e-22	6.27066e-20
	Cytoplasm	GO:0005737	73	1.38797e-05	0.000278586
	Cytosol	GO:0005829	72	1.52551e-05	0.000285779
	Extracellular region	GO:0005576	30	0.00560867	0.0359462
	Golgi apparatus	GO:0005794	20	0.00253896	0.0222953
	Synapse	GO:0045202	17	8.6061e-06	0.000222086
	Neuron projection	GO:0043005	16	3.61998e-07	1.45316e-05
	Neuron cell body	GO:0043025	14	1.02745e-05	0.000222086
Molecular Function	Protein binding	GO:0005515	129	0.000710085	0.0138467
	Identical protein binding	GO:0042802	48	4.84942e-15	3.21517e-12
	ATP binding	GO:0005524	28	4.3328e-06	0.000319183
	G-protein coupled receptor binding	GO:0001664	10	4.84942e-15	3.21517e-12
	Transmembrane signaling receptor activity	GO:0004888	8	0.00146465	0.0375328
	Neurotransmitter transporter activity	GO:0005326	3	0.00641501	0.149914

### Sheet: Table S3
GO Category	Description	Canonical Nane	Protein Count	P-value	FDR
Biological processes	Signal transduction	GO:0007165	38	4.96327e-10	1.11922e-07
	G-protein coupled receptor signaling pathway	GO:0007186	21	0.000617354	0.0137835
	Microglial cell activation	GO:0001774	10	6.28e-11	1.35e-08
	Adenylate cyclase-activating G-protein coupled receptor signaling pathway	GO:0007189	10	4.20674e-06	0.000287461
	Adenylate cyclase-inhibiting G-protein coupled receptor signaling pathway	GO:0007193	8	9.37187e-07	8.45342e-05
	Adenylate cyclase-modulating G-protein coupled receptor signaling pathway	GO:0007188	6	0.000216356	0.00633615
	Glial cell proliferation	GO:0014009	3	0.021734	0.16094
	Positive regulation of glial cell proliferation	GO:0060252	3	0.024089	0.174272
	Regulation of long-term neuronal synaptic plasticity	GO:0048169	3	0.019481	0.148716
	Regulation of neuronal synaptic plasticity	GO:0048168	3	0.037297	0.223053
Cellular Components	Plasma membrane	GO:0005886	113	2.14645e-24	6.03153e-22
	Cytoplasm	GO:0005737	75	8.85317e-05	0.00130934
	Cytosol	GO:0005829	72	0.000306778	0.00374803
	Extracellular region	GO:0005576	49	0.000722847	0.00725429
	Synapse	GO:0045202	23	2.3676e-09	1.33059e-07
	Neuronal cell body	GO:0043025	19	4.68682e-09	1.71667e-07
	Neuron projection	GO:0043005	19	4.88731e-09	1.71667e-07
	Golgi apparatus	GO:0005794	19	0.0127174	0.0794131
Molecular Function	Protein binding	GO:0005515	137	0.00888036	0.106749
	Identical protein binding	GO:0042802	50	1.1223e-12	6.4757e-10
	ATP binding	GO:0005524	32	5.98852e-05	0.00238171
	Protein serine/threonine/tyrosine kinase activity	GO:0004712	12	0.00345346	0.0476725
	Transmembrane signaling receptor activity	GO:0004888	12	1.99205e-06	0.000287353
	Signaling receptor activity	GO:0038023	10	0.000322048	0.00884865

### Sheet: Table S4
GO Category	Description	Canonical Nane	Protein Count	P-value	FDR
Biological processes	Signal transduction	GO:0007165	42	4.62792e-12	5.63217e-09
	G-protein coupled receptor signaling pathway	GO:0007186	19	5.93167e-07	0.000116012
	Adenylate cyclase-activating G-protein coupled receptor signaling pathway	GO:0007189	11	6.28e-11	1.35e-08
	Adenylate cyclase-inhibiting G-protein coupled receptor signaling pathway	GO:0007193	8	1.1262e-06	0.000171323
	Microglial cell activation	GO:0014009	6	7.34166e-06	0.000661837
	Adenylate cyclase-modulating G-protein coupled receptor signaling pathway	GO:0007188	6	0.000245647	0.00949056
	Regulation of long-term neuronal synaptic plasticity	GO:0048169	4	0.00052467	0.0159631
	Regulation of neuronal synaptic plasticity	GO:0048168	3	0.0217238	0.200287
Cellular Components	Plasma membrane	GO:0005886	115	2.60545e-24	7.94663e-22
	Cytoplasm	GO:0005737	85	2.62003e-07	7.24638e-06
	Cytosol	GO:0005829	82	1.2424e-06	2.70665e-05
	Extracellular region	GO:0005576	37	0.000283218	0.00297867
	Mitochondrion	GO:0005739	26	0.00157257	0.0126219
	Neuron projection	GO:0043005	20	1.15363e-09	7.03716e-08
	Synapse	GO:0045202	17	3.28134e-05	0.000417004
	Neuronal cell body	GO:0043025	15	6.9113e-06	0.000131747
Molecular Function	Protein binding	GO:0005515	139	0.0127636	0.143417
	Identical protein binding	GO:0042802	44	4.77803e-09	7.38205e-07
	ATP binding	GO:0005524	37	7.56551e-07	9.01576e-05
	Protein serine/threonine/tyrosine kinase activity	GO:0004712	12	0.00408892	0.0587663
	Transmembrane signaling receptor activity	GO:0004888	11	1.64346e-05	0.00101566
	Neurotransmitter transporter activity	GO:0005326	6	8.75317e-07	9.01576e-05

### Sheet: Table S5
GO Category	Description	Canonical Nane	Protein Count	P-value	FDR
Biological processes	Signal transduction	GO:0007165	51	7.15177e-13	4.82923e-10
	G-protein coupled receptor signaling pathway	GO:0007186	28	9.31007e-05	0.002647
	Adenylate cyclase-activating G-protein coupled receptor signaling pathway	GO:0007189	16	1.46345e-10	4.39197e-08
	Microglial cell activation	GO:0014009	11	1.44116e-12	6.48764e-10
	Adenylate cyclase-modulating G-protein coupled receptor signaling pathway	GO:0007188	11	3.24004e-09	5.4696e-07
	Adenylate cyclase-inhibiting G-protein coupled receptor signaling pathway	GO:0007193	9	5.7364e-07	4.18757e-05
	Bergmann glial cell differentiation	GO:0060020	3	0.00815643	0.0834489
	Regulation of long-term neuronal synaptic plasticity	GO:0048169	3	0.0191871	0.158833
	Positive regulation of glial cell proliferation	GO:0060252	3	0.0237287	0.18417
	Regulation of neuronal synaptic plasticity	GO:0048168	3	0.0367515	0.241393
Cellular Components	Plasma membrane	GO:0005886	152	3.27861e-32	1.06227e-29
	Cytoplasm	GO:0005737	109	2.51044e-08	8.13384e-07
	Cytosol	GO:0005829	103	7.16002e-07	0.0001046
	Extracellular region	GO:0005576	47	9.17179e-05	0.000990553
	Mitochondrion	GO:0005739	30	0.00470996	0.0305206
	Golgi apparatus	GO:0005794	23	0.0189997	0.090528
	Neuron projection	GO:0043005	22	3.69569e-09	1.71058e-07
	Neuronal cell body	GO:0043025	21	1.91344e-08	6.8884e-07
	Synapse	GO:0045202	20	2.6162e-05	0.000353187
Molecular Function	Protein binding	GO:0005515	183	0.00258173	0.038898
	Identical protein binding	GO:0042802	65	1.32907e-15	9.01107e-13
	ATP binding	GO:0005524	50	2.06295e-09	4.66226e-07
	Protein serine/threonine/tyrosine kinase activity	GO:0004712	13	0.0113473	0.114828
	MAP kinase activity	GO:0004707	4	0.00101936	0.0181876
	MAP kinase kinase activity	GO:0004708	4	0.00145761	0.0253399

### Sheet: Table S6
GO Category	Description	Canonical Nane	Protein Count	P-value	FDR
Biological processes	Signal transduction	GO:0007165	40	3.18926e-11	3.40773e-08
	G-protein coupled receptor signaling pathway	GO:0007186	20	0.00154019	0.0322684
	Adenylate cyclase-activating G-protein coupled receptor signaling pathway	GO:0007189	12	4.53805e-08	7.45331e-06
	Adenylate cyclase-modulating G-protein coupled receptor signaling pathway	GO:0007188	10	3.49459e-09	1.49359e-06
	Microglial cell activation	GO:0014009	7	2.32526e-07	3.10567e-05
	Adenylate cyclase-inhibiting G-protein coupled receptor signaling pathway	GO:0007193	6	0.000183674	0.00637324
	Positive regulation of glial cell proliferation	GO:0060252	3	0.0131798	0.142249
Cellular Components	Plasma membrane	GO:0005886	108	1.93829e-21	5.65981e-19
	Cytosol	GO:0005829	79	2.45959e-06	0.0001026
	Cytoplasm	GO:0005737	79	4.86048e-06	0.000177408
	Extracellular region	GO:0005576	36	0.000312859	0.0041525
	Synapse	GO:0045202	16	8.26652e-05	0.00141107
	Golgi apparatus	GO:0005794	21	0.00261388	0.0238516
	Neuronal cell body	GO:0043025	14	2.28386e-05	0.000416805
	Neuron projection	GO:0043005	19	4.47609e-09	3.26755e-07
Molecular Function	Protein binding	GO:0005515	135	0.0155753	0.184533
	Identical protein binding	GO:0042802	43	6.36606e-09	3.4695e-06
	ATP binding	GO:0005524	34	8.23203e-06	0.000897291
	Protein serine/threonine/tyrosine kinase activity	GO:0004712	11	0.00954282	0.1312
	Transmembrane signaling receptor activity	GO:0004888	8	0.00216982	0.0394183
	Adenylate cyclase activity	GO:0004016	5	1.31196e-05	0.00102146
